# Tissue environment, not ontogeny, defines intestinal intraepithelial T lymphocytes

**DOI:** 10.1101/2021.03.15.435419

**Authors:** Alejandro Brenes, Maud Vandereyken, Olivia J. James, Jens Hukelmann, Laura Spinelli, Angus I. Lamond, Mahima Swamy

**Affiliations:** Gene Regulation and Expression, University of Dundee, Dundee DD1 5EH, United Kingdom; MRC Protein Phosphorylation and Ubiquitylation Unit, University of Dundee, Dundee DD1 5EH, United Kingdom; Division of Cell Signalling and Immunology, School of Life Sciences, University of Dundee, Dundee DD1 5EH, United Kingdom

**Author notes:** Address correspondence to: Dr. Mahima Swamy. These authors contributed equally (Alejandro Brenes, Maud Vandereyken).

## Abstract

Tissue-resident intestinal intraepithelial T lymphocytes (T-IEL) patrol the gut and have important roles in regulating intestinal homeostasis. T-IEL include both induced T-IEL, derived from systemic antigen-experienced lymphocytes, and natural IEL, which are developmentally targeted to the intestine. While the processes driving T-IEL development have been elucidated, the precise roles of the different subsets and the processes driving activation and regulation of these cells remain unclear. To gain functional insights into these enigmatic cells, we used high-resolution, quantitative mass spectrometry to investigate the proteomic landscape of the main T-IEL populations in the gut. Comparing the proteomes of induced T-IEL and natural T-IEL subsets, with naive CD8^+^ T cells from lymph nodes exposes the dominant effect of the gut environment over ontogeny on T-IEL phenotypes. Analyses of protein copy numbers of >7000 proteins in T-IEL reveal skewing of the cell surface repertoire towards epithelial interactions and checkpoint receptors; strong suppression of the metabolic machinery indicating a high energy barrier to functional activation; and changes in T cell antigen receptor signalling pathways reminiscent of chronically activated T cells. These novel findings illustrate how multiple input signals need to be integrated to regulate T-IEL function.
