## Supplementary tables for "Tissue environment, not ontogeny, defines intestinal intraepithelial T lymphocytes": Supplementary Table 2-panther_up_iel.xlsx

### Sheet: top level pathways-T-IEL
Analysis Type:	PANTHER Overrepresentation Test (Released 20200728)
Annotation Version and Release Date:	GO Ontology database DOI: 10.5281/zenodo.4081749 Released 2020-10-09
Analyzed List:	upload_1 (Mus musculus)
Reference List:	n_i_background_uniprot.txt (Mus musculus)	There are duplicate IDs in the file. The unique set of IDs will be used.
Test Type:	FISHER
Correction:	FDR
GO biological process complete	n_i_background_uniprot.txt - REFLIST (6767)	upload_1 (749)	upload_1 (expected)	upload_1 (over/under)	upload_1 (fold Enrichment)	upload_1 (raw P-value)	upload_1 (FDR)	Category
intestinal absorption (GO:0050892)	9	10	1	+	10.04	3.64e-06	0.00109	BP
isoprenoid biosynthetic process (GO:0008299)	10	8	1.11	+	7.23	0.000165	0.0274	BP
unsaturated fatty acid metabolic process (GO:0033559)	20	11	2.21	+	4.97	0.000117	0.0217	BP
icosanoid metabolic process (GO:0006690)	26	12	2.88	+	4.17	0.000206	0.0305	BP	P22437, Q9CPU4, P48025, Q8VCC1 Q09014 Q8CIM7, Q9D816, Q9DB60, Q91YR9, Q9WTL7, O55071
isoprenoid metabolic process (GO:0006720)	31	14	3.43	+	4.08	7.42e-05	0.0149	BP
integrin-mediated signaling pathway (GO:0007229)	39	15	4.32	+	3.47	0.000174	0.0281	BP
cholesterol metabolic process (GO:0008203)	48	18	5.31	+	3.39	5.22e-05	0.0115	BP
sensory perception (GO:0007600)	77	25	8.52	+	2.93	1.51e-05	0.00396	BP
cell-cell adhesion (GO:0098609)	102	33	11.29	+	2.92	7.19e-07	0.000268	BP
response to chemical (GO:0042221)	1202	175	133.04	+	1.32	0.000271	0.0363	BP
catenin complex (GO:0016342)	5	7	0.55	+	12.65	4.8e-05	0.00204	CC
apicolateral plasma membrane (GO:0016327)	5	7	0.55	+	12.65	4.8e-05	0.00199	CC
brush border membrane (GO:0031526)	17	12	1.88	+	6.38	9.2e-06	0.000521	CC
lateral plasma membrane (GO:0016328)	17	9	1.88	+	4.78	0.000605	0.0198	CC
stereocilium (GO:0032420)	16	8	1.77	+	4.52	0.00161	0.0489	CC
microvillus (GO:0005902)	41	15	4.54	+	3.31	0.00027	0.00957	CC
collagen-containing extracellular matrix (GO:0062023)	77	28	8.52	+	3.29	7.68e-07	4.83e-05	CC
bicellular tight junction (GO:0005923)	40	13	4.43	+	2.94	0.00167	0.0497	CC
apical plasma membrane (GO:0016324)	88	27	9.74	+	2.77	2.15e-05	0.00101	CC
external side of plasma membrane (GO:0009897)	95	29	10.51	+	2.76	1.06e-05	0.000582	CC

### Sheet: full cellular component
Analysis Type:	PANTHER Overrepresentation Test (Released 20200728)
Annotation Version and Release Date:	GO Ontology database DOI: 10.5281/zenodo.4081749 Released 2020-10-09
Analyzed List:	upload_1 (Mus musculus)
Reference List:	n_i_background_uniprot.txt (Mus musculus)	There are duplicate IDs in the file. The unique set of IDs will be used.
Test Type:	FISHER
Correction:	FDR
GO cellular component complete	n_i_background_uniprot.txt - REFLIST (6767)	upload_1 (749)	upload_1 (expected)	upload_1 (over/under)	upload_1 (fold Enrichment)	upload_1 (raw P-value)	upload_1 (FDR)
catenin complex (GO:0016342)	5	7	0.55	+	12.65	4.8e-05	0.00204
apicolateral plasma membrane (GO:0016327)	5	7	0.55	+	12.65	4.8e-05	0.00199
brush border membrane (GO:0031526)	17	12	1.88	+	6.38	9.2e-06	0.000521
brush border (GO:0005903)	49	26	5.42	+	4.79	5.24e-09	5.94e-07
lateral plasma membrane (GO:0016328)	17	9	1.88	+	4.78	0.000605	0.0198
cluster of actin-based cell projections (GO:0098862)	63	32	6.97	+	4.59	2.07e-10	3.2e-08
stereocilium (GO:0032420)	16	8	1.77	+	4.52	0.00161	0.0489
basolateral plasma membrane (GO:0016323)	72	28	7.97	+	3.51	2.56e-07	1.97e-05
microvillus (GO:0005902)	41	15	4.54	+	3.31	0.00027	0.00957
collagen-containing extracellular matrix (GO:0062023)	77	28	8.52	+	3.29	7.68e-07	4.83e-05
apical junction complex (GO:0043296)	48	17	5.31	+	3.2	0.000148	0.00571
extracellular matrix (GO:0031012)	82	28	9.08	+	3.09	2.12e-06	0.000128
bicellular tight junction (GO:0005923)	40	13	4.43	+	2.94	0.00167	0.0497
apical plasma membrane (GO:0016324)	88	27	9.74	+	2.77	2.15e-05	0.00101
actin-based cell projection (GO:0098858)	85	26	9.41	+	2.76	3.23e-05	0.00148
external side of plasma membrane (GO:0009897)	95	29	10.51	+	2.76	1.06e-05	0.000582
extrinsic component of plasma membrane (GO:0019897)	70	21	7.75	+	2.71	0.000248	0.00897
apical part of cell (GO:0045177)	127	38	14.06	+	2.7	5.59e-07	3.65e-05
cell projection membrane (GO:0031253)	90	26	9.96	+	2.61	5.93e-05	0.0024
extracellular space (GO:0005615)	246	71	27.23	+	2.61	2.17e-11	4.09e-09
side of membrane (GO:0098552)	183	48	20.26	+	2.37	5.46e-07	3.71e-05
extracellular region (GO:0005576)	399	101	44.16	+	2.29	1.16e-12	2.81e-10
plasma membrane protein complex (GO:0098797)	131	33	14.5	+	2.28	9.29e-05	0.00367
plasma membrane region (GO:0098590)	326	80	36.08	+	2.22	1.19e-09	1.69e-07
cell surface (GO:0009986)	191	45	21.14	+	2.13	1.95e-05	0.000947
plasma membrane (GO:0005886)	1295	227	143.34	+	1.58	5.28e-12	1.12e-09
cell periphery (GO:0071944)	1348	231	149.2	+	1.55	2.76e-11	4.68e-09
plasma membrane bounded cell projection (GO:0120025)	731	115	80.91	+	1.42	0.000314	0.0109
cell projection (GO:0042995)	824	126	91.2	+	1.38	0.00049	0.0163
intrinsic component of membrane (GO:0031224)	1122	171	124.19	+	1.38	3.41e-05	0.00152
integral component of membrane (GO:0016021)	1087	161	120.31	+	1.34	0.000233	0.00859
membrane (GO:0016020)	2688	384	297.52	+	1.29	1.47e-09	1.92e-07
intracellular anatomical structure (GO:0005622)	6171	638	683.03	-	0.93	4.57e-07	3.23e-05
organelle (GO:0043226)	5676	565	628.24	-	0.9	2.54e-08	2.54e-06
intracellular organelle (GO:0043229)	5641	560	624.37	-	0.9	2.09e-08	2.22e-06
membrane-bounded organelle (GO:0043227)	5334	524	590.39	-	0.89	8.3e-08	7.05e-06
intracellular membrane-bounded organelle (GO:0043231)	5143	492	569.25	-	0.86	2.2e-09	2.67e-07
protein-containing complex (GO:0032991)	2798	232	309.69	-	0.75	2.88e-08	2.72e-06
non-membrane-bounded organelle (GO:0043228)	2283	184	252.69	-	0.73	2.76e-07	2.04e-05
intracellular non-membrane-bounded organelle (GO:0043232)	2278	183	252.14	-	0.73	2.18e-07	1.76e-05
nucleus (GO:0005634)	3533	275	391.05	-	0.7	7.81e-16	3.32e-13
organelle lumen (GO:0043233)	2615	177	289.44	-	0.61	1.06e-16	8.98e-14
membrane-enclosed lumen (GO:0031974)	2615	177	289.44	-	0.61	1.06e-16	5.99e-14
intracellular organelle lumen (GO:0070013)	2614	176	289.33	-	0.61	7.08e-17	1.2e-13
nuclear lumen (GO:0031981)	2348	156	259.89	-	0.6	2.99e-15	1.01e-12
catalytic complex (GO:1902494)	897	59	99.28	-	0.59	1.35e-05	0.000693
nucleoplasm (GO:0005654)	2011	131	222.59	-	0.59	2.99e-13	8.48e-11
nuclear chromosome (GO:0000228)	444	27	49.14	-	0.55	0.00106	0.0328
chromosome (GO:0005694)	746	45	82.57	-	0.54	7.65e-06	0.000448
nucleolus (GO:0005730)	569	31	62.98	-	0.49	1.32e-05	0.000702
nuclear chromatin (GO:0000790)	335	18	37.08	-	0.49	0.000993	0.0312
nuclear body (GO:0016604)	452	23	50.03	-	0.46	3.56e-05	0.00155
chromatin (GO:0000785)	453	22	50.14	-	0.44	1.68e-05	0.000839
ribonucleoprotein complex (GO:1990904)	576	25	63.75	-	0.39	7.53e-08	6.73e-06
nuclear speck (GO:0016607)	218	7	24.13	-	0.29	0.000155	0.00586
spliceosomal complex (GO:0005681)	173	5	19.15	-	0.26	0.000345	0.0117
preribosome (GO:0030684)	77	0	8.52	-	< 0.01	0.000731	0.0234

### Sheet: full biological process
Analysis Type:	PANTHER Overrepresentation Test (Released 20200728)
Annotation Version and Release Date:	GO Ontology database DOI: 10.5281/zenodo.4081749 Released 2020-10-09
Analyzed List:	upload_1 (Mus musculus)
Reference List:	n_i_background_uniprot.txt (Mus musculus)	There are duplicate IDs in the file. The unique set of IDs will be used.
Test Type:	FISHER
Correction:	FDR
GO biological process complete	n_i_background_uniprot.txt - REFLIST (6767)	upload_1 (749)	upload_1 (expected)	upload_1 (over/under)	upload_1 (fold Enrichment)	upload_1 (raw P-value)	upload_1 (FDR)
intestinal absorption (GO:0050892)	9	10	1	+	10.04	3.64e-06	0.00109
digestive system process (GO:0022600)	13	11	1.44	+	7.64	6.62e-06	0.00185
digestion (GO:0007586)	13	11	1.44	+	7.64	6.62e-06	0.00181
isoprenoid biosynthetic process (GO:0008299)	10	8	1.11	+	7.23	0.000165	0.0274
unsaturated fatty acid metabolic process (GO:0033559)	20	11	2.21	+	4.97	0.000117	0.0217
icosanoid metabolic process (GO:0006690)	26	12	2.88	+	4.17	0.000206	0.0305
isoprenoid metabolic process (GO:0006720)	31	14	3.43	+	4.08	7.42e-05	0.0149
integrin-mediated signaling pathway (GO:0007229)	39	15	4.32	+	3.47	0.000174	0.0281
cholesterol metabolic process (GO:0008203)	48	18	5.31	+	3.39	5.22e-05	0.0115
sterol metabolic process (GO:0016125)	52	19	5.76	+	3.3	4.34e-05	0.00988
secondary alcohol metabolic process (GO:1902652)	54	18	5.98	+	3.01	0.000178	0.0274
steroid metabolic process (GO:0008202)	83	27	9.19	+	2.94	6.75e-06	0.0018
sensory perception (GO:0007600)	77	25	8.52	+	2.93	1.51e-05	0.00396
cell-cell adhesion (GO:0098609)	102	33	11.29	+	2.92	7.19e-07	0.000268
cell adhesion (GO:0007155)	176	49	19.48	+	2.52	9.26e-08	4.55e-05
biological adhesion (GO:0022610)	181	49	20.03	+	2.45	2.37e-07	9.7e-05
alcohol metabolic process (GO:0006066)	120	32	13.28	+	2.41	4.64e-05	0.0104
organic hydroxy compound metabolic process (GO:1901615)	160	40	17.71	+	2.26	1.9e-05	0.00485
lipid metabolic process (GO:0006629)	434	102	48.04	+	2.12	3.55e-11	3.97e-08
system process (GO:0003008)	329	71	36.42	+	1.95	7.9e-07	0.000278
cellular lipid metabolic process (GO:0044255)	355	76	39.29	+	1.93	4.87e-07	0.000187
oxoacid metabolic process (GO:0043436)	399	74	44.16	+	1.68	6.53e-05	0.0134
carboxylic acid metabolic process (GO:0019752)	383	71	42.39	+	1.67	9.36e-05	0.018
small molecule metabolic process (GO:0044281)	715	132	79.14	+	1.67	4.8e-08	2.57e-05
organic acid metabolic process (GO:0006082)	403	74	44.61	+	1.66	9.72e-05	0.0184
response to chemical (GO:0042221)	1202	175	133.04	+	1.32	0.000271	0.0363
response to stimulus (GO:0050896)	2367	312	261.99	+	1.19	0.000343	0.0448
regulation of metabolic process (GO:0019222)	2617	240	289.66	-	0.83	0.000355	0.0459
cellular component organization or biogenesis (GO:0071840)	2439	218	269.96	-	0.81	0.000151	0.0261
regulation of primary metabolic process (GO:0080090)	2283	202	252.69	-	0.8	0.000164	0.0276
regulation of cellular metabolic process (GO:0031323)	2390	208	264.54	-	0.79	3.53e-05	0.00834
regulation of macromolecule metabolic process (GO:0060255)	2438	212	269.85	-	0.79	2.26e-05	0.00567
protein metabolic process (GO:0019538)	1756	149	194.36	-	0.77	0.000236	0.033
nitrogen compound metabolic process (GO:0006807)	3124	264	345.78	-	0.76	9.47e-09	5.29e-06
organelle organization (GO:0006996)	1710	144	189.27	-	0.76	0.000244	0.0337
regulation of nitrogen compound metabolic process (GO:0051171)	2220	183	245.72	-	0.74	2.39e-06	0.000754
regulation of gene expression (GO:0010468)	1840	144	203.66	-	0.71	1.8e-06	0.000584
cellular protein modification process (GO:0006464)	1177	91	130.28	-	0.7	0.000207	0.0303
protein modification process (GO:0036211)	1177	91	130.28	-	0.7	0.000207	0.03
cellular protein metabolic process (GO:0044267)	1611	120	178.31	-	0.67	7.38e-07	0.000267
organic cyclic compound metabolic process (GO:1901360)	1629	120	180.3	-	0.67	3.88e-07	0.000154
macromolecule modification (GO:0043412)	1302	95	144.11	-	0.66	6.28e-06	0.0018
macromolecule metabolic process (GO:0043170)	2848	205	315.23	-	0.65	2.28e-15	7e-12
cellular macromolecule metabolic process (GO:0044260)	2230	160	246.83	-	0.65	3.06e-11	4.7e-08
positive regulation of biosynthetic process (GO:0009891)	824	57	91.2	-	0.62	0.000124	0.0224
regulation of biosynthetic process (GO:0009889)	1610	109	178.2	-	0.61	2.87e-09	1.68e-06
positive regulation of cellular biosynthetic process (GO:0031328)	807	54	89.32	-	0.6	6.26e-05	0.013
cellular nitrogen compound metabolic process (GO:0034641)	1828	122	202.33	-	0.6	4.72e-11	4.84e-08
positive regulation of nucleobase-containing compound metabolic process (GO:0045935)	798	53	88.33	-	0.6	5.72e-05	0.0121
positive regulation of RNA metabolic process (GO:0051254)	696	46	77.04	-	0.6	0.000173	0.0283
regulation of transcription, DNA-templated (GO:0006355)	1216	80	134.59	-	0.59	1.77e-07	7.51e-05
regulation of nucleic acid-templated transcription (GO:1903506)	1222	80	135.26	-	0.59	1.4e-07	6.16e-05
regulation of RNA biosynthetic process (GO:2001141)	1225	80	135.59	-	0.59	1.1e-07	5.18e-05
regulation of cellular biosynthetic process (GO:0031326)	1579	103	174.77	-	0.59	4.92e-10	3.36e-07
positive regulation of macromolecule biosynthetic process (GO:0010557)	768	50	85.01	-	0.59	5.44e-05	0.0117
negative regulation of cellular macromolecule biosynthetic process (GO:2000113)	615	40	68.07	-	0.59	0.000364	0.0467
negative regulation of cellular biosynthetic process (GO:0031327)	646	42	71.5	-	0.59	0.000228	0.0322
negative regulation of nucleobase-containing compound metabolic process (GO:0045934)	626	40	69.29	-	0.58	0.000186	0.0282
regulation of RNA metabolic process (GO:0051252)	1395	89	154.4	-	0.58	2.29e-09	1.41e-06
regulation of nucleobase-containing compound metabolic process (GO:0019219)	1539	97	170.34	-	0.57	1.28e-10	9.86e-08
regulation of macromolecule biosynthetic process (GO:0010556)	1524	96	168.68	-	0.57	1.51e-10	1.09e-07
regulation of cellular macromolecule biosynthetic process (GO:2000112)	1504	94	166.47	-	0.56	1.23e-10	1.01e-07
heterocycle metabolic process (GO:0046483)	1539	96	170.34	-	0.56	6.78e-11	6.41e-08
cellular nitrogen compound biosynthetic process (GO:0044271)	707	44	78.25	-	0.56	3.65e-05	0.00846
cellular aromatic compound metabolic process (GO:0006725)	1552	95	171.78	-	0.55	1.54e-11	2.7e-08
regulation of transcription by RNA polymerase II (GO:0006357)	855	51	94.63	-	0.54	1.08e-06	0.000369
macromolecule biosynthetic process (GO:0009059)	720	42	79.69	-	0.53	5.24e-06	0.00153
chromosome organization (GO:0051276)	589	34	65.19	-	0.52	3.46e-05	0.00834
cellular macromolecule biosynthetic process (GO:0034645)	716	41	79.25	-	0.52	3.58e-06	0.0011
peptidyl-amino acid modification (GO:0018193)	412	22	45.6	-	0.48	0.000191	0.0286
nucleobase-containing compound biosynthetic process (GO:0034654)	376	20	41.62	-	0.48	0.000383	0.048
cellular protein-containing complex assembly (GO:0034622)	439	23	48.59	-	0.47	7.94e-05	0.0157
nucleobase-containing compound metabolic process (GO:0006139)	1482	77	164.03	-	0.47	1.84e-15	7.56e-12
gene expression (GO:0010467)	1231	60	136.25	-	0.44	5.24e-14	1.29e-10
chromatin organization (GO:0006325)	422	20	46.71	-	0.43	2.57e-05	0.00631
mRNA processing (GO:0006397)	344	16	38.08	-	0.42	0.000134	0.0235
mRNA metabolic process (GO:0016071)	436	18	48.26	-	0.37	1.48e-06	0.000492
translation (GO:0006412)	267	11	29.55	-	0.37	0.000217	0.031
peptide biosynthetic process (GO:0043043)	273	11	30.22	-	0.36	0.000162	0.0276
RNA splicing (GO:0008380)	277	11	30.66	-	0.36	0.000119	0.0218
nucleic acid metabolic process (GO:0090304)	1232	47	136.36	-	0.34	9.75e-20	5.99e-16
regulation of chromosome organization (GO:0033044)	189	6	20.92	-	0.29	0.000377	0.0478
RNA processing (GO:0006396)	642	18	71.06	-	0.25	1.34e-13	2.74e-10
methylation (GO:0032259)	179	5	19.81	-	0.25	0.000247	0.0338
transcription, DNA-templated (GO:0006351)	183	5	20.26	-	0.25	0.000175	0.028
nucleic acid-templated transcription (GO:0097659)	183	5	20.26	-	0.25	0.000175	0.0276
RNA biosynthetic process (GO:0032774)	188	5	20.81	-	0.24	0.000126	0.0224
RNA metabolic process (GO:0016070)	911	24	100.83	-	0.24	2.95e-20	3.63e-16
tRNA metabolic process (GO:0006399)	145	3	16.05	-	0.19	0.00025	0.0338
ribonucleoprotein complex assembly (GO:0022618)	150	3	16.6	-	0.18	0.000176	0.0274
ribonucleoprotein complex subunit organization (GO:0071826)	156	3	17.27	-	0.17	8.37e-05	0.0163
positive regulation of chromosome organization (GO:2001252)	125	2	13.84	-	0.14	0.000272	0.036
ncRNA metabolic process (GO:0034660)	358	5	39.62	-	0.13	3.06e-11	4.18e-08
ribonucleoprotein complex biogenesis (GO:0022613)	358	5	39.62	-	0.13	3.06e-11	3.77e-08
ncRNA processing (GO:0034470)	304	3	33.65	-	0.09	7.39e-11	6.49e-08
ribosome biogenesis (GO:0042254)	258	2	28.56	-	0.07	6.32e-10	4.09e-07
rRNA processing (GO:0006364)	184	1	20.37	-	0.05	1.35e-07	6.12e-05
rRNA metabolic process (GO:0016072)	191	1	21.14	-	0.05	5.77e-08	2.95e-05

### Sheet: top level pathways (naïve)
Analysis Type:	PANTHER Overrepresentation Test (Released 20200728)
Annotation Version and Release Date:	GO Ontology database DOI: 10.5281/zenodo.4081749 Released 2020-10-09
Analyzed List:	upload_1 (Mus musculus)
Reference List:	n_i_background_uniprot.txt (Mus musculus)	There are duplicate IDs in the file. The unique set of IDs will be used.
Test Type:	FISHER
Correction:	FDR
GO biological process complete	n_i_background_uniprot.txt - REFLIST (6767)	upload_1 (577)	upload_1 (expected)	upload_1 (over/under)	upload_1 (fold Enrichment)	upload_1 (raw P-value)	upload_1 (FDR)
rRNA processing (GO:0006364)	184	42	15.69	+	2.68	9.95e-08	0.000608	BP
multimeric ribonuclease P complex (GO:0030681)	7	6	0.6	+	10.05	0.000244	0.0376	CC
mitochondrial ribosome (GO:0005761)	78	20	6.65	+	3.01	5.85e-05	0.0199	CC
preribosome (GO:0030684)	77	19	6.57	+	2.89	0.000137	0.0259	CC
external side of plasma membrane (GO:0009897)	95	21	8.1	+	2.59	0.000303	0.0396	CC
mitochondrial protein complex (GO:0098798)	203	43	17.31	+	2.48	4.2e-07	0.000356	CC
integral component of membrane (GO:0016021)	1087	130	92.68	+	1.4	0.000113	0.024	CC

### Sheet: full cellular component (naive)
Analysis Type:	PANTHER Overrepresentation Test (Released 20200728)
Annotation Version and Release Date:	GO Ontology database DOI: 10.5281/zenodo.4081749 Released 2020-10-09
Analyzed List:	upload_1 (Mus musculus)
Reference List:	n_i_background_uniprot.txt (Mus musculus)	There are duplicate IDs in the file. The unique set of IDs will be used.
Test Type:	FISHER
Correction:	FDR
GO cellular component complete	n_i_background_uniprot.txt - REFLIST (6767)	upload_1 (577)	upload_1 (expected)	upload_1 (over/under)	upload_1 (fold Enrichment)	upload_1 (raw P-value)	upload_1 (FDR)
multimeric ribonuclease P complex (GO:0030681)	7	6	0.6	+	10.05	0.000244	0.0376
ribonuclease P complex (GO:0030677)	9	7	0.77	+	9.12	0.000109	0.0264
endonuclease complex (GO:1905348)	23	10	1.96	+	5.1	0.000146	0.0248
endoribonuclease complex (GO:1902555)	21	9	1.79	+	5.03	0.000342	0.0415
organellar ribosome (GO:0000313)	78	20	6.65	+	3.01	5.85e-05	0.0249
mitochondrial ribosome (GO:0005761)	78	20	6.65	+	3.01	5.85e-05	0.0199
preribosome (GO:0030684)	77	19	6.57	+	2.89	0.000137	0.0259
external side of plasma membrane (GO:0009897)	95	21	8.1	+	2.59	0.000303	0.0396
mitochondrial protein complex (GO:0098798)	203	43	17.31	+	2.48	4.2e-07	0.000356
integral component of membrane (GO:0016021)	1087	130	92.68	+	1.4	0.000113	0.024
intrinsic component of membrane (GO:0031224)	1122	134	95.67	+	1.4	8.6e-05	0.0244
cytoplasm (GO:0005737)	5073	383	432.56	-	0.89	9.64e-06	0.00546
nucleus (GO:0005634)	3533	257	301.25	-	0.85	0.000434	0.0409
cytosol (GO:0005829)	2065	116	176.08	-	0.66	7.25e-08	0.000123
cytoskeleton (GO:0005856)	929	49	79.21	-	0.62	0.00026	0.0369
synapse (GO:0045202)	516	22	44	-	0.5	0.000434	0.0389
supramolecular fiber (GO:0099512)	349	12	29.76	-	0.4	0.00041	0.0436
supramolecular polymer (GO:0099081)	349	12	29.76	-	0.4	0.00041	0.041
microtubule (GO:0005874)	205	4	17.48	-	0.23	0.000345	0.0391

### Sheet: full biological process (naive)
Analysis Type:	PANTHER Overrepresentation Test (Released 20200728)
Annotation Version and Release Date:	GO Ontology database DOI: 10.5281/zenodo.4081749 Released 2020-10-09
Analyzed List:	upload_1 (Mus musculus)
Reference List:	n_i_background_uniprot.txt (Mus musculus)	There are duplicate IDs in the file. The unique set of IDs will be used.
Test Type:	FISHER
Correction:	FDR
GO biological process complete	n_i_background_uniprot.txt - REFLIST (6767)	upload_1 (577)	upload_1 (expected)	upload_1 (over/under)	upload_1 (fold Enrichment)	upload_1 (raw P-value)	upload_1 (FDR)
rRNA processing (GO:0006364)	184	42	15.69	+	2.68	9.95e-08	0.000608
rRNA metabolic process (GO:0016072)	191	42	16.29	+	2.58	3.06e-07	0.00125
ribosome biogenesis (GO:0042254)	258	55	22	+	2.5	8.77e-09	0.000107
ncRNA processing (GO:0034470)	304	57	25.92	+	2.2	3.11e-07	0.000949
ncRNA metabolic process (GO:0034660)	358	61	30.53	+	2	2.1e-06	0.00427
ribonucleoprotein complex biogenesis (GO:0022613)	358	59	30.53	+	1.93	8.1e-06	0.00991
cellular process (GO:0009987)	5617	439	478.94	-	0.92	4.94e-05	0.0355
biological regulation (GO:0065007)	4085	292	348.31	-	0.84	6.22e-06	0.00951
regulation of biological process (GO:0050789)	3878	274	330.66	-	0.83	6.29e-06	0.00854
regulation of cellular process (GO:0050794)	3711	261	316.42	-	0.82	1.06e-05	0.0118
response to stimulus (GO:0050896)	2367	152	201.83	-	0.75	2.09e-05	0.0196
cellular response to stimulus (GO:0051716)	1890	118	161.15	-	0.73	7.92e-05	0.0484
protein localization (GO:0008104)	1078	56	91.92	-	0.61	4.17e-05	0.034
catabolic process (GO:0009056)	931	45	79.38	-	0.57	2.28e-05	0.0199
cellular localization (GO:0051641)	1164	56	99.25	-	0.56	1.17e-06	0.00286
cellular protein localization (GO:0034613)	800	38	68.21	-	0.56	7.06e-05	0.0454
cellular macromolecule localization (GO:0070727)	806	38	68.72	-	0.55	5.55e-05	0.0377
establishment of localization in cell (GO:0051649)	875	41	74.61	-	0.55	1.84e-05	0.0187
intracellular transport (GO:0046907)	764	35	65.14	-	0.54	4.9e-05	0.0374
organic substance catabolic process (GO:1901575)	797	34	67.96	-	0.5	5.47e-06	0.00955
