## Supplementary tables for "Tissue environment, not ontogeny, defines intestinal intraepithelial T lymphocytes": Supplementary Table 5.xlsx

### Sheet: exhaustion_up_iel_up
accession	gene	name	entrez id
E9Q634	Myo1e	myosin IE	71602
O35205	Gzmk	granzyme K	14945
O35242	Nsmaf	neutral sphingomyelinase (N-SMase) activation associated factor	18201
O35674	Adam19	a disintegrin and metallopeptidase domain 19 (meltrin beta)	11492
O35682	Myadm	myeloid-associated differentiation marker	50918
P11276	Fn1	fibronectin 1	14268
P12710	Fabp1	fatty acid binding protein 1, liver	14080
P12804	Fgl2	fibrinogen-like protein 2	14190
P14234	Fgr	FGR proto-oncogene, Src family tyrosine kinase	14191
P24472	Gsta4	glutathione S-transferase, alpha 4	14860
P28738	Kif5c	kinesin family member 5C	16574
P29452	Casp1	caspase 1	12362
P43406	Itgav	integrin alpha V	16410
P48025	Syk	spleen tyrosine kinase	20963
P50283	Cd7	CD7 antigen	12516
P50543	S100a11	S100 calcium binding protein A11	20195
P52194	Clgn	calmegin	12745
P54254	Atxn1	ataxin 1	20238
P55772	Entpd1	ectonucleoside triphosphate diphosphohydrolase 1	12495
P56528	Cd38	CD38 antigen	12494
P81183	Ikzf2	IKAROS family zinc finger 2	22779
P97427	Crmp1	collapsin response mediator protein 1	12933
P97821	Ctsc	cathepsin C	13032
P98200	Atp8a2	ATPase, aminophospholipid transporter-like, class I, type 8A, member 2	50769
Q03160	Grb7	growth factor receptor bound protein 7	14786
Q3TB82	Plekhf1	pleckstrin homology domain containing, family F (with FYVE domain) member 1	72287
Q3UW53	Fam129a	family with sequence similarity 129, member A	63913
Q4KMM3	Oxr1	oxidation resistance 1	170719
Q60652	Klra5	killer cell lectin-like receptor, subfamily A, member 5	16636
Q60653	Klra6	killer cell lectin-like receptor, subfamily A, member 6	16637
Q60772	Cdkn2c	cyclin dependent kinase inhibitor 2C	12580
Q61093	Cybb	cytochrome b-245, beta polypeptide	13058
Q61490	Alcam	activated leukocyte cell adhesion molecule	11658
Q61790	Lag3	lymphocyte-activation gene 3	16768
Q61878	Prg2	proteoglycan 2, bone marrow	19074
Q62087	Pon3	paraoxonase 3	269823
Q62431	Arid3a	AT rich interactive domain 3A (BRIGHT-like)	13496
Q62469	Itga2	integrin alpha 2	16398
Q64339	Isg15	ISG15 ubiquitin-like modifier	100038882
Q66JW3	Tox	thymocyte selection-associated high mobility group box	252838
Q6PGN3	Dclk2	doublecortin-like kinase 2	70762
Q7TMB8	Cyfip1	cytoplasmic FMR1 interacting protein 1	20430
Q80V91	Dtx3	deltex 3, E3 ubiquitin ligase	80904
Q80XD1	Chn2	chimerin 2	69993
Q8BL66	Eea1	early endosome antigen 1	216238
Q8BMD8	Slc25a24	solute carrier family 25 (mitochondrial carrier, phosphate carrier), member 24	229731
Q8C0P5	Coro2a	coronin, actin binding protein 2A	107684
Q8C172	Cers6	ceramide synthase 6	241447
Q8CAA7	Pgm2l1	phosphoglucomutase 2-like 1	70974
Q8K3I9	Glcci1	glucocorticoid induced transcript 1	170772
Q8K3K8	Optn	optineurin	71648
Q8K419	Lgals4	lectin, galactose binding, soluble 4	16855
Q8K4H1	Afmid	arylformamidase	71562
Q8QZV4	Stk32c	serine/threonine kinase 32C	57740
Q8R127	Sccpdh	saccharopine dehydrogenase (putative)	109232
Q8R4H2	Arhgef12	Rho guanine nucleotide exchange factor (GEF) 12	69632
Q8VD75	Hip1	huntingtin interacting protein 1	215114
Q8VDF3	Dapk2	death-associated protein kinase 2	13143
Q8VED9	Lgalsl	lectin, galactoside binding-like	216551
Q8VHQ9	Acot11	acyl-CoA thioesterase 11	329910
Q91YX0	Themis2	thymocyte selection associated family member 2	230787
Q9D2Y4	Mlkl	mixed lineage kinase domain-like	74568
Q9D8W7	Ociad2	OCIA domain containing 2	433904
Q9DBB5	Eif4e3	eukaryotic translation initiation factor 4E member 3	66892
Q9DBS9	Osbpl3	oxysterol binding protein-like 3	71720
Q9ERV1	Mkrn2	makorin, ring finger protein, 2	67027
Q9ES57	Cd200r1	CD200 receptor 1	57781
Q9ET01	Pygl	liver glycogen phosphorylase	110095
Q9JHL0	Lat2	linker for activation of T cells family, member 2	56743
Q9JJ00	Plscr1	phospholipid scramblase 1	22038
Q9JJ04	B4galt4	UDP-Gal:betaGlcNAc beta 1,4-galactosyltransferase, polypeptide 4	56375
Q9JL25	Rgs1	regulator of G-protein signaling 1	50778
Q9QUK4	Naip2	NLR family, apoptosis inhibitory protein 2	17948
Q9WV35	Apobec2	apolipoprotein B mRNA editing enzyme, catalytic polypeptide 2	11811
Q9Z0U1	Tjp2	tight junction protein 2	21873
Q9Z1W9	Stk39	serine/threonine kinase 39	53416

### Sheet: exhaustion_down_IEL_down
accession	gene	name	entrez id
O88673	Dgka	diacylglycerol kinase, alpha	13139
P16460	Ass1	argininosuccinate synthetase 1	11898
P18337	Sell	selectin, lymphocyte	20343
P27782	Lef1	lymphoid enhancer binding factor 1	16842
P41155	Ltb	lymphotoxin B	16994
P47759	Nsg2	neuron specific gene family member 2	18197
P47774	Ccr7	chemokine (C-C motif) receptor 7	12775
P48381	Rfx3	regulatory factor X, 3 (influences HLA class II expression)	19726
P56376	Acyp1	acylphosphatase 1, erythrocyte (common) type	66204
P61208	Arl4c	ADP-ribosylation factor-like 4C	320982
P84244	H3f3a	H3 histone, family 3A	15078
Q00417	Tcf7	transcription factor 7, T cell specific	21414
Q3TMX7	Qsox2	quiescin Q6 sulfhydryl oxidase 2	227638
Q60611	Satb1	special AT-rich sequence binding protein 1	20230
Q61419	Cmah	cytidine monophospho-N-acetylneuraminic acid hydroxylase	12763
Q61559	Fcgrt	Fc receptor, IgG, alpha chain transporter	14132
Q6NSQ7	Ltv1	LTV1 ribosome biogenesis factor	353258
Q6P2L7	Casc4	cancer susceptibility candidate 4	319996
Q6P9S7	Galnt10	polypeptide N-acetylgalactosaminyltransferase 10	171212
Q6ZWV7	Rpl35	ribosomal protein L35	66489
Q76KJ5	Cd3eap	CD3E antigen, epsilon polypeptide associated protein	70333
Q80V42	Cpm	carboxypeptidase M	70574
Q8BMG8	Slc25a32	solute carrier family 25, member 32	69906
Q8BNW9	Kbtbd11	kelch repeat and BTB (POZ) domain containing 11	74901
Q8C0C0	Zhx2	zinc fingers and homeoboxes 2	387609
Q8C5P7	Tdrp	testis development related protein	72148
Q8R3Q6	Ccdc58	coiled-coil domain containing 58	381045
Q8R4N0	Clybl	citrate lyase beta like	69634
Q8VC65	Nrm	nurim (nuclear envelope membrane protein)	106582
Q8VDP6	Cdipt	CDP-diacylglycerol--inositol 3-phosphatidyltransferase (phosphatidylinositol synthase)	52858
Q8VI75	Ipo4	importin 4	75751
Q91VE6	Nifk	nucleolar protein interacting with the FHA domain of MKI67	67949
Q91YU8	Ppan	peter pan homolog	235036
Q9CQS2	Nop10	NOP10 ribonucleoprotein	66181
Q9CR76	Tmem186	transmembrane protein 186	66690
Q9CYX7	Rrp15	ribosomal RNA processing 15 homolog (S. cerevisiae)	67223
Q9D0E3	Lysmd1	LysM, putative peptidoglycan-binding, domain containing 1	217779
Q9D8Y7	Tnfaip8l2	tumor necrosis factor, alpha-induced protein 8-like 2	69769
Q9JI38	Pus3	pseudouridine synthase 3	67049
Q9JJG9	Noa1	nitric oxide associated 1	56412
Q9JLQ0	Cd2ap	CD2-associated protein	12488
Q9JMA2	Qtrt1	queuine tRNA-ribosyltransferase catalytic subunit 1	60507
Q9R0Q4	Morf4l2	mortality factor 4 like 2	56397
Q9WVA4	Tagln2	transgelin 2	21346
Q9Z0H1	Wdr46	WD repeat domain 46	57315
Q9Z0S9	Rabac1	Rab acceptor 1 (prenylated)	14470
Q9Z120	Mettl1	methyltransferase like 1	17299
