## Supplementary tables for "Tissue environment, not ontogeny, defines intestinal intraepithelial T lymphocytes": Supplementary Table 6-tmt_set_up.xlsx

### Sheet: Sheet1
TCRγδ CD8αα
Experiment accession	TMT channel	Condition
PT6534	126	Empty
PT6534	127	Empty
PT6534	128	Replicate 1
PT6534	129	Replicate 2
PT6534	130	Replicate 3
PT6534	131	Replicate 4
TCRγδ CD8γδ
Experiment accession	TMT channel	Condition
PT6190	126	Replicate 1
PT6190	127	Replicate 2
PT6190	128	Replicate 3
PT6190	129	Replicate 4
PT6190	130	Empty
PT6190	131	Empty
TCRγδ CD8αβ
Experiment accession	TMT channel	Condition
PT6397	126	Replicate 1
PT6397	127	Replicate 2
PT6397	128	Empty
PT6397	129	Empty
PT6397	130	Replicate 3
PT6397	131	Replicate 4
WT LN TCRαβ CD8αβ
Experiment accession	TMT channel	Condition
PT5522	126	Replicate 1
PT5522	127	Replicate 2
PT5522	128	Replicate 3
PT5522	129	Replicate 4
PT5522	130	Replicate 5
PT5522	131	Replicate 6
P14 LN TCRαβ CD8αβ
Experiment accession	TMT channel	Condition
PT6437	126C	Not used
PT6437	127N	Not used
PT6437	127C	Empty
PT6437	128N	Replicate 1
PT6437	128C	Replicate 2
PT6437	129N	Replicate 3
PT6437	129C	Replicate 4
PT6437	130N	Empty
PT6437	130C	Replicate 5
PT6437	131N	Replicate 6
